# Tau local structure shields amyloid motif and controls aggregation propensity

**DOI:** 10.1101/330266

**Authors:** Dailu Chen, Kenneth W. Drombosky, Zhiqiang Hou, Levent Sari, Omar M. Kashmer, Bryan D. Ryder, Valerie A. Perez, DaNae R. Woodard, Milo M. Lin, Marc I. Diamond, Lukasz A. Joachimiak

**Author notes:** These authors contributed equally (Dailu Chen, Kenneth W. Drombosky). current address: Mylan NV, 3711 Collins Ferry, Morgantown, WV 26505.

## Abstract

Tauopathies are neurodegenerative diseases characterized by intracellular amyloid deposits of tau protein. Missense mutations in the tau gene (*MAPT*) correlate with aggregation propensity and cause dominantly inherited tauopathies, but their biophysical mechanism driving amyloid formation is poorly understood. Many disease-associated mutations localize within tau’s repeat domain at inter-repeat interfaces proximal to amyloidogenic sequences, such as ^306^VQIVYK^311^. Using cross-linking mass spectrometry, intramolecular FRET, recombinant protein and synthetic peptide systems, *in silico* modeling, and cell models, we conclude that the aggregation prone ^306^VQIVYK^311^ motif forms metastable compact structures with the upstream sequence that modulates aggregation propensity. Disease-associated mutations, isomerization of a critical proline, or alternative splicing are all sufficient to destabilize this local structure and trigger spontaneous aggregation. These findings provide a biophysical framework to explain the basis of early conformational changes that may underlie genetic and sporadic tau pathogenesis.
