## Supplemental Table 2 for "Tau local structure shields amyloid motif and controls aggregation propensity"

### Sheet: Sheet1
	37 C	50 C	75 C
FRET Efficiency (t=0)	0.18 ± 0.01	0.17 ± 0.01	0.17 ± 0.01
FRET Efficiency (t=30 min)	0.17 ± 0.01	0.17 ± 0.01	0.16 ± 0.01
Abs 488 (t=0)	0.048 ± 0.001	0.048 ± 0.001	0.053 ± 0.003
Abs 488 (t=30)	0.047 ± 0.001	0.048 ± 0.004	0.051 ± 0.002
Abs 647 (t=0)	0.048 ± 0.001	0.049 ± 0.001	0.054 ± 0.001
Abs 647 (t=30)	0.047 ± 0.001	0.048 ± 0.002	0.052 ± 0.001
