## Supplemental Table 4 for "Tau local structure shields amyloid motif and controls aggregation propensity"

### Sheet: Sheet1
WT_37C		WT_50C		WT_75C		P301L_37C		P301L_50C		P301L_75C		P301S_37C		P301S_50C		P301S_75C
369	375	369	375	369	375	353	370	369	375	369	375	353	370	369	375	353	370
353	375	353	375	353	370	347	370	353	370	353	370	347	370	353	370	347	369
353	370	353	370	347	375	347	369	347	370	347	375	347	369	347	369	347	353
347	370	347	375	347	370	347	353	347	369	347	370	347	353	347	353	343	369
347	369	347	370	347	369	343	375	347	353	347	369	343	370	343	370	331	370
347	353	347	353	347	353	343	370	343	375	347	353	343	369	343	369	331	343
343	375	343	375	343	375	343	369	343	370	343	375	343	353	343	353	321	370
343	370	343	370	343	370	343	353	343	369	343	370	340	370	331	343	280	347
343	369	343	369	343	369	340	347	343	353	343	369	331	370	321	343	280	343
343	353	343	353	343	353	331	370	331	343	343	353	331	343	311	343	267	370
340	347	340	347	340	347	331	343	321	343	340	347	321	370	311	321	259	274
331	347	331	370	331	370	321	370	311	347	331	343	321	343	290	298
331	343	331	347	331	347	321	343	311	343	321	343	294	331	281	353
321	370	331	343	331	343	311	343	290	298	280	347	294	321	281	294
321	343	321	343	321	343	311	321	281	311	280	290	281	353	280	370
311	347	311	347	290	347	290	353	281	294	267	280	281	343	280	311
294	343	294	321	290	298	290	311	280	343	259	280	281	294	280	290
294	331	290	347	280	347	290	298	280	298			280	353	274	294
290	321	290	298	280	343	281	311	280	294			280	347	274	290
290	298	281	353	280	294	281	298	280	290			280	321	274	281
281	353	281	321	280	290	280	369	274	294			280	294	267	311
281	321	280	370	274	370	280	347	274	281			280	290	267	294
281	311	280	369	274	343	280	343	267	370			274	370	267	290
281	294	280	347	274	281	280	321	267	294			274	294	267	281
280	370	280	343	267	370	280	298	267	281			267	281	267	280
280	347	280	321	267	294	280	294	267	280			267	280	259	280
280	343	280	298	267	290	280	290	259	343			259	353	259	274
280	321	280	294	267	281	274	294	259	321			259	321	148	163
280	311	280	290	259	311	274	281	259	311			259	290
280	298	274	294	259	290	267	370	259	281			259	280
280	294	267	370	259	281	267	294	259	280			259	274
280	290	267	343	259	280	267	290	259	274
274	321	267	294	259	274	267	281
274	294	267	290			267	280
274	281	267	281			259	331
267	370	267	280			259	321
267	294	259	331			259	311
267	290	259	321			259	281
267	281	259	290			259	280
267	280	259	281			259	274
259	331	259	280
259	321	259	274
259	311
259	290
259	280
259	274
